# Concurrent invasions by European starlings (*Sturnus vulgaris*) suggest selection on shared genomic regions even after genetic bottlenecks

**DOI:** 10.1101/2021.05.19.442026

**Authors:** Natalie R. Hofmeister, Katarina Stuart, Wesley C. Warren, Scott J. Werner, Melissa Bateson, Gregory F. Ball, Katherine L. Buchanan, David W. Burt, Adam P.A. Cardilini, Phillip Cassey, Tim De Meyer, Julia George, Simone L. Meddle, Hannah M. Rowland, Craig D.H. Sherman, William Sherwin, Wim Vanden Berghe, Lee Ann Rollins, David F. Clayton

## Abstract

A species’ success during the invasion of new areas hinges on an interplay between demographic processes and the outcome of localized selection. Invasive European Starlings (*Sturnus vulgaris*) established populations in Australia and North America in the 19^th^ century. Here, we compare whole-genome sequences among native and independently introduced European Starling populations from three continents to determine how demographic processes interact with rapid adaptive evolution to generate similar genetic patterns in these recent and replicated invasions. Our results confirm that a post-bottleneck expansion may in fact support local adaptation. We find that specific genomic regions have differentiated even on this short evolutionary timescale, and suggest that selection best explains differentiation in at least two of these regions. This infamous and highly mobile invader adapted to novel selection (e.g., extrinsic factors), perhaps in part due to the demographic boom intrinsic to many invasions.
