## Supplementary Table 1 for "Concurrent invasions by European starlings (*Sturnus vulgaris*) suggest selection on shared genomic regions even after genetic bottlenecks"

### Sheet: SamplingSites-and-Quality
Individual	Lat	Long	Site	Total Bases Kb (PF)	Coverage	Avg QScore (R1)	Avg QScore (R2)	% >Q30 (R1)	% >Q30 (R2)
uk1	54.9857	-1.89897	Northumberland	2.0842e+07	17.3683	38.19	36.24	92	85
uk2	54.9857	-1.89897	Northumberland	2.93617e+07	24.4681	38.26	36.51	92	86
uk3	55.0898	-1.97556	Northumberland	2.75403e+07	22.9502	38.2	36.06	92	84
uk4	54.9857	-1.89897	Northumberland	2.45941e+07	20.4951	38.18	36.08	92	84
uk5	54.9723	-1.97556	Northumberland	2.32912e+07	19.4093	38.34	36.39	92	85
uk6	54.9857	-1.89897	Northumberland	2.44232e+07	20.3527	38.34	36.44	92	85
uk7	55.0898	-1.97556	Northumberland	2.65955e+07	22.1629	38.25	36.09	92	84
uk8	55.0898	-1.97556	Northumberland	2.55758e+07	21.3132	38.23	36.19	92	84
au1	27.790S	151.281E	Lemontree	2.90665e+07	24.2221	38.28	36.54	92	86
au2	27.790S	151.281E	Lemontree	2.50446e+07	20.8705	38.29	36.34	92	85
au3	32.761S	151.720E	Newcastle	2.12339e+07	17.695	38.01	36.16	91	84
au4	32.761S	151.720E	Newcastle	2.20547e+07	18.3789	38.29	36.43	92	85
au5	38.605S	145.637E	Wonthaggi	2.10872e+07	17.5727	38.17	36.19	92	84
au6	38.605S	145.637E	Wonthaggi	2.2759e+07	18.9658	38.19	36.27	92	85
au7	35.442S	139.398E	Meninge	2.3318e+07	19.4317	38.35	36.63	92	86
au8	35.442S	139.398E	Meninge	2.80613e+07	23.3844	38.15	36.21	92	84
us1	40.6465	-73.8159	NYC	2.9348e+07	24.4566	38.32	36.34	92	85
us2	40.6451	-73.8134	NYC	2.48431e+07	20.7025	37.65	36.04	90	84
us3	40.6501	-73.8207	NYC	1.96799e+07	16.3999	37.94	36.39	91	85
us4	40.6443	-73.8103	NYC	2.22738e+07	18.5615	38.24	36.42	92	85
us5	40.647	-73.8165	NYC	1.8269e+07	15.2241	38.34	36.53	92	86
us6	40.6421	-73.7501	NYC	2.42663e+07	20.222	38.25	36.48	92	85
us7	40.6377	-73.7579	NYC	2.66142e+07	22.1785	38.22	36.55	92	86
us8	40.6377	-73.7579	NYC	2.28324e+07	19.027	38.29	36.45	92	85

### Sheet: Mapping-Pseudochromosomes
Individual	MappedReads	Coverage	MappingQuality
average	96.3579	18.4354	26.9117
AU1	95.94	8.34	26.92
AU2	95.51	21.03	26.88
AU3	94.43	17.84	26.75
AU4	95.96	18.61	26.83
AU5	96.48	18.17	26.79
AU6	96.54	8.91	26.81
AU7	96.66	20.09	27.05
AU8	95.91	23.8	26.8
US1	97.45	24.79	27.05
US2	95.47	16.57	27.06
US3	93.2	5.58	27.21
US4	96.49	19.13	26.97
US5	96.8	15.78	27.13
US6	97.12	21.32	27.06
US7	97.25	23.21	26.96
US8	97.19	20.06	26.99
UK1	96.56	18.09	26.82
UK2	96.86	25.35	26.79
UK3	96.85	24.04	26.86
UK4	96.53	21.34	26.85
UK5	96.73	20.21	26.81
UK6	96.86	19.93	26.91
UK7	96.96	12.86	26.82
UK8	96.84	17.4	26.76
